# Green Elegance T2T: An upgraded telomere-to-telomere genome assembly and annotation of looseleaf lettuce (*Lactuca sativa* var. *crispa*)

**DOI:** 10.1101/2024.11.20.624396

**Authors:** Bin Zhang, Xue Liu, Haifeng Ding, Yesheng Yang, Jinfu Tang, Dayong Li

## Abstract

Lettuce (*Lactuca sativa* L.), a globally important vegetable crop, is cultivated in various horticultural varieties. Looseleaf lettuce is one of the main varieties that are consumed. Here, we report a telomere-to-telomere (T2T) genome assembly of looseleaf lettuce (*L. sativa* var. *crispa* cv. Green Elegance). By combining the sequencing data of previously reported Green Elegance v1.2, the 42.20 Gb clean ultra-long reads produced by Oxford Nanopore Technology were used to close the gaps and upgrade the genome assembly. After filling 11 gaps in Green Elegance v1.2, the final gapless telomere-to-telomere genome assembly is 2.58 Gb in length with a contig N50 of 282.47 Mb, containing nine centromeres and 18 telomeres. The genome contained 41,375 protein-coding genes, of which 99.10% were functionally annotated. This T2T genome of looseleaf lettuce will be valuable for the identification of genetic variation and the advancement of lettuce breeding.
