## Supplemental Tables for "Green Elegance T2T: An upgraded telomere-to-telomere genome assembly and annotation of looseleaf lettuce (*Lactuca sativa* var. *crispa*)"

### Sheet: Sheet1
Supplementary Table 1. DNA sequencing data used for de novo genome assembly of Green Elegance (T2T)
Library type	Total reads	Total bases	Coverage1	Reads Length N50
Unmap/Short-Read Illumina/WGS?	831937516	124.16 Gb	50 ×	——
Pacbio HiFi	6331327	109.27 Gb	46 ×	17,810 bp
ONT ultralong-reads-1st	328303	32.55 Gb	13 ×	100,148 bp
ONT ultralong-reads-2rd	429629	42.20 Gb	16 ×	100,242 bp
Hi-C seq	839427409	251.37 Gb	97 ×	——
1The coverage depth (×) was calculated using the genome assembly size of 2.58 Gb for Green Elegance (T2T)

### Sheet: Sheet2
Supplementary Table 2. Statistics of repetitive element annotation.
Type				Number of elements	Sequence length (bp)	Percent of genome (%)
Transposable elements	Retroelement	LTR element	Copia	385882	522816202	20.24
			ERV	8442	782820	0.03
			Gypsy	577914	726434191	28.12
			Ngaro	720	234248	0.01
			Pao	106	6628	0
		Non-LTR elements	SINE	4342	521815	0.02
			LINE	51933	17168176	0.66
		Retroelement total		1736893	1716546907	66.45
	DNA transposon			590135	278480373	10.78
	Total of retroelement and DNA transposon			2327028	1995027280	77.23
Tandem Repeats	Microsatellite (1-9 bp units)			712255	24832480	0.96
	Minisatellite (10-99 bp units)			614660	60939846	2.36
	Satellite (>=100 bp units)			41235	20845328	0.81
	Total			1368150	106617654	4.13

### Sheet: Sheet3
Supplementary Table 3. Summary of gene annotation.
Type	Green Elegance (T2T)	Green Elegance (V1.2)	Salinas (V11)	Yanling1 (SL1.0)	PKU06 (LsT2T)	Black Seeded Simpson (CutV01)
Gene number	45770	41375	38919	40341	45507	42406
Gene length (bp)	183979232	154935371	118296912	148482760	102620610	258724698
Average gene length (bp)	4019.65	3744.66	3228.98	3756.58	2723	6101.13
Exon length (bp)	85363559	73199166	67064559	48098291	48983607	59403684
Average exon length (bp)	1865.05	1769.16	1830.56	1216.88	1316.3	1400.83
Exon number	236163	208636	204681	238700	185920	218543
Average exon number	5.16	5.04	5.59	6.04	5	5.15
CDS length (bp)	77096370	64953960	46067569	41331021	41237181	48388323
Average CDS length (bp)	1684.43	1569.88	1257.44	1045.67	1108.14	1141.07
CDS number	230011	202518	172388	231105	177199	208580
Average CDS number	5.03	4.89	4.71	5.85	4.76	4.92
Intron length (bp)	98615673	81736205	51232353	100384469	53637003	199321014
Average intron length (bp)	2154.59	1975.5	1398.42	2539.71	1441.35	4700.3
Intron number	190393	167261	168045	199174	148707	176137
Average intron number	4.16	4.04	4.59	5.04	4	4.15
Annotated gene number	45365	41004	31348	34966	37213	30672
Annotated ratio	0.9912	0.991	0.8055	0.8668	0.8177	0.7233

### Sheet: Sheet4
20.83	12.61			6338517
23.83	29.47			4733384
13.05	28.85			2591384
13.16	10.4			3828128
11.32	18.37			5755133
20.21	14.89			2741115
15.48	13.03			4821291
14.51	71.31			3313465
10.29	17.89			3783257
19.97				4211742
端粒				着丝粒
